# Interplay between the human gut microbiome and host metabolism

**DOI:** 10.1101/561787

**Authors:** Alessia Visconti, Caroline I. Le Roy, Fabio Rosa, Niccolo Rossi, Tiphaine C. Martin, Robert P. Mohney, Weizhong Li, Emanuele de Rinaldis, Jordana T. Bell, J. Craig Venter, Karen E. Nelson, Tim D. Spector, Mario Falchi

**Author notes:** These authors contributed equally (Alessia Visconti, Caroline I. Le Roy). These authors share senior authorship (Tim D. Spector, Mario Falchi).

## Abstract

The human gut is inhabited by a complex and metabolically active microbial ecosystem regulating host health. While many studies have focused on the effect of individual microbial taxa, the metabolic potential of the entire gut microbial ecosystem has been largely under-explored. We characterised the gut microbiome of 1,004 twins via whole shotgun metagenomic sequencing (average 39M reads per sample). We observed greater similarity, across unrelated individuals, for functional metabolic pathways (82%) than for taxonomic composition (43%). We conducted a microbiota-wide association study linking both taxonomic information and microbial metabolic pathways with 673 blood and 713 faecal metabolites (Metabolon, Inc.). Metabolic pathways associated with 34% of blood and 95% of faecal metabolites, with over 18,000 significant associations, while species-level results identified less than 3,000 associations, suggesting that coordinated action of multiple taxa is required to affect the metabolome. Finally, we estimated that the microbiome mediated a crosstalk between 71% of faecal and 15% of blood metabolites, highlighting six key species (unclassified *Subdoligranulum* spp., *Faecalibacterium prausnitzii, Roseburia inulinivorans, Methanobrevibacter smithii, Eubacterium rectale*, and *Akkermansia muciniphila*). Because of the large inter-person variability in microbiome composition, our results underline the importance of studying gut microbial metabolic pathways rather than focusing purely on taxonomy to find therapeutic and diagnostic targets.
