## Supplementary Data D6 for "Interplay between the human gut microbiome and host metabolism"

Pathway	Metabolite	N.faeces	Beta.faeces	SE.faeces	P.faeces	N.blood	Beta.blood	SE.blood	P.blood
ANAGLYCOLYSIS.PWY..glycolysis.III..from.glucose.	threonate	453	0.3832	0.1149	0.000857	858	-0.5513	0.1260	1.22e-05
ARGININE.SYN4.PWY..L.ornithine.de.novo..biosynthesis	cystine	373	0.441	0.1430	0.002	852	-0.4688	0.0916	3.08e-07
ARGININE.SYN4.PWY..L.ornithine.de.novo..biosynthesis	glycerate	470	0.4935	0.1612	0.0022	858	0.9691	0.2407	5.65e-05
ARGININE.SYN4.PWY..L.ornithine.de.novo..biosynthesis	sebacate (decanedioate)	463	-0.9093	0.1609	1.58e-08	832	-0.5362	0.0801	2.2e-11
ARGININE.SYN4.PWY..L.ornithine.de.novo..biosynthesis	threonate	453	0.4875	0.1170	3.07e-05	858	-0.6188	0.1294	1.72e-06
ASPASN.PWY..superpathway.of.L.aspartate.and.L.asparagine.biosynthesis	cystine	373	0.6557	0.1400	2.84e-06	852	-0.3452	0.0889	0.000103
ASPASN.PWY..superpathway.of.L.aspartate.and.L.asparagine.biosynthesis	sebacate (decanedioate)	463	-0.8525	0.1655	2.61e-07	832	-0.3434	0.0789	1.35e-05
BRANCHED.CHAIN.AA.SYN.PWY..superpathway.of.branched.amino.acid.biosynthesis	sebacate (decanedioate)	463	0.9375	0.1610	5.78e-09	830	0.3073	0.0800	0.000122
CENTFERM.PWY..pyruvate.fermentation.to.butanoate	ursodeoxycholate	296	-0.3408	0.1197	0.0044	631	-0.296	0.0847	0.000472
COLANSYN.PWY..colanic.acid.building.blocks.biosynthesis	sebacate (decanedioate)	455	-0.5359	0.1631	0.001	818	-0.3124	0.0795	8.5e-05
DENOVOPURINE2.PWY..superpathway.of.purine.nucleotides.de.novo.biosynthesis.II	3-phenylpropionate (hydrocinnamate)	435	0.3299	0.1006	0.001	828	0.4145	0.0966	1.77e-05
FAO.PWY..fatty.acid..beta..oxidation.I	5-hydroxyhexanoate	419	0.3005	0.0921	0.0011	725	0.7579	0.1584	1.71e-06
FAO.PWY..fatty.acid..beta..oxidation.I	p-cresol sulfate	454	-0.4049	0.0933	1.42e-05	842	0.3945	0.1041	0.000151
FAO.PWY..fatty.acid..beta..oxidation.I	sebacate (decanedioate)	455	0.7236	0.1495	1.3e-06	816	0.2872	0.0806	0.000369
FAO.PWY..fatty.acid..beta..oxidation.I	threonate	446	-0.5099	0.1067	1.78e-06	841	0.5748	0.1281	7.23e-06
FUCCAT.PWY..fucose.degradation	p-cresol sulfate	461	-0.4212	0.0961	1.17e-05	857	0.3849	0.1035	0.000199
GLCMANNANAUT.PWY..superpathway.of.N.acetylglucosamine..N.acetylmannosamine.and.N.acetylneuraminate.degradation	sebacate (decanedioate)	462	-0.7218	0.1603	6.68e-06	831	0.2826	0.0803	0.000432
GLYCOGENSYNTH.PWY..glycogen.biosynthesis.I..from.ADP.D.Glucose.	2-hydroxybutyrate/2-hydroxyisobutyrate	462	0.3855	0.1129	0.000642	854	0.8624	0.2043	2.43e-05
GLYCOGENSYNTH.PWY..glycogen.biosynthesis.I..from.ADP.D.Glucose.	N6-acetyllysine	462	0.7345	0.1767	3.21e-05	848	-1.2478	0.2950	2.34e-05
GLYCOLYSIS.TCA.GLYOX.BYPASS..superpathway.of.glycolysis..pyruvate.dehydrogenase..TCA..and.glyoxylate.bypass	glucuronate	389	-0.4868	0.1388	0.000451	735	0.6972	0.1914	0.00027
HISDEG.PWY..L.histidine.degradation.I	arginine	447	-0.2775	0.0856	0.0012	859	2.0207	0.5677	0.000372
HISDEG.PWY..L.histidine.degradation.I	cystine	373	-0.4451	0.1325	0.000779	852	-0.429	0.0894	1.61e-06
HISDEG.PWY..L.histidine.degradation.I	sebacate (decanedioate)	463	0.7801	0.1622	1.5e-06	832	-0.3459	0.0799	1.51e-05
HOMOSER.METSYN.PWY..L.methionine.biosynthesis.I	cystine	372	-0.4805	0.1403	0.000613	851	0.3217	0.0896	0.000328
HOMOSER.METSYN.PWY..L.methionine.biosynthesis.I	glycerate	469	-0.495	0.1625	0.0023	857	-0.9395	0.2379	7.87e-05
HOMOSER.METSYN.PWY..L.methionine.biosynthesis.I	sebacate (decanedioate)	462	0.9318	0.1660	1.97e-08	831	0.3593	0.0790	5.38e-06
HOMOSER.METSYN.PWY..L.methionine.biosynthesis.I	threonate	452	-0.4542	0.1203	0.00016	857	0.4508	0.1275	0.000405
HSERMETANA.PWY..L.methionine.biosynthesis.III	imidazole propionate	452	-0.2615	0.0897	0.0036	727	-0.4801	0.1143	2.66e-05
HSERMETANA.PWY..L.methionine.biosynthesis.III	p-cresol sulfate	459	-0.4243	0.1032	3.96e-05	855	0.5241	0.1029	3.55e-07
MET.SAM.PWY..superpathway.of.S.adenosyl.L.methionine.biosynthesis	sebacate (decanedioate)	463	1.0287	0.1646	4.13e-10	832	0.32	0.0790	5.09e-05
METHANOGENESIS.PWY..methanogenesis.from.H2.and.CO2	threonate	199	-0.7307	0.1802	5.03e-05	393	0.9286	0.1819	3.3e-07
METSYN.PWY..L.homoserine.and.L.methionine.biosynthesis	sebacate (decanedioate)	463	1.0186	0.1665	9.45e-10	832	0.3463	0.0788	1.11e-05
NONMEVIPP.PWY..methylerythritol.phosphate.pathway.I	p-cresol sulfate	462	0.2694	0.0951	0.0046	857	-0.3878	0.1033	0.000175
NONMEVIPP.PWY..methylerythritol.phosphate.pathway.I	threonate	453	0.338	0.1077	0.0017	856	-0.5221	0.1265	3.65e-05
P108.PWY..pyruvate.fermentation.to.propanoate.I	p-cresol sulfate	450	-0.3494	0.1054	0.000918	838	0.669	0.1041	1.32e-10
P108.PWY..pyruvate.fermentation.to.propanoate.I	phenylacetylglutamine	202	0.3586	0.1161	0.002	838	0.7049	0.1311	7.59e-08
P164.PWY..purine.nucleobases.degradation.I..anaerobic.	citrate	454	-0.5334	0.1390	0.000124	838	-1.1586	0.3141	0.000226
P42.PWY..incomplete.reductive.TCA.cycle	imidazole propionate	454	-0.2452	0.0855	0.0041	727	-0.4421	0.1128	8.92e-05
PANTO.PWY..phosphopantothenate.biosynthesis.I	p-cresol sulfate	461	0.3648	0.0962	0.00015	858	-0.4006	0.1021	8.67e-05
PANTO.PWY..phosphopantothenate.biosynthesis.I	sebacate (decanedioate)	462	-0.4919	0.1515	0.0012	831	-0.3477	0.0792	1.13e-05
PANTO.PWY..phosphopantothenate.biosynthesis.I	threonate	452	0.4518	0.1107	4.49e-05	857	-0.6106	0.1265	1.38e-06
PRPP.PWY..superpathway.of.histidine..purine..and.pyrimidine.biosynthesis	3-phenylpropionate (hydrocinnamate)	436	0.3304	0.1059	0.0018	831	0.3723	0.0973	0.000131
PWY.2941..L.lysine.biosynthesis.II	cystine	372	-0.4428	0.1396	0.0015	851	0.3188	0.0903	0.000416
PWY.2941..L.lysine.biosynthesis.II	p-cresol sulfate	461	-0.295	0.1033	0.0043	858	0.4401	0.1029	1.88e-05
PWY.2941..L.lysine.biosynthesis.II	sebacate (decanedioate)	462	0.8398	0.1622	2.23e-07	831	0.358	0.0799	7.51e-06
PWY.3841..folate.transformations.II	5-hydroxyhexanoate	425	-0.3477	0.0915	0.000146	741	-0.5756	0.1586	0.000285
PWY.3841..folate.transformations.II	sebacate (decanedioate)	463	-0.633	0.1576	5.9e-05	832	-0.3579	0.0786	5.32e-06
PWY.3841..folate.transformations.II	threonate	453	0.4996	0.1130	9.77e-06	858	-0.6523	0.1263	2.42e-07
PWY.4702..phytate.degradation.I	homocitrulline	439	-0.737	0.1223	1.69e-09	824	0.5753	0.1646	0.000473
PWY.4702..phytate.degradation.I	p-cresol sulfate	437	-0.4544	0.1002	5.75e-06	824	0.4833	0.1043	3.6e-06
PWY.5100..pyruvate.fermentation.to.acetate.and.lactate.II	sebacate (decanedioate)	463	0.8925	0.1540	6.78e-09	832	0.4358	0.0793	3.82e-08
PWY.5100..pyruvate.fermentation.to.acetate.and.lactate.II	threonate	453	-0.4469	0.1110	5.65e-05	858	0.5629	0.1272	9.64e-06
PWY.5103..L.isoleucine.biosynthesis.III	sebacate (decanedioate)	463	0.9236	0.1605	8.78e-09	830	0.3435	0.0801	1.78e-05
PWY.5104..L.isoleucine.biosynthesis.IV	indolepropionate	448	-0.4404	0.1114	7.68e-05	855	0.4382	0.1129	0.000103
PWY.5104..L.isoleucine.biosynthesis.IV	threonate	452	-0.5168	0.1144	6.25e-06	857	0.487	0.1278	0.000139
PWY.5121..superpathway.of.geranylgeranyl.diphosphate.biosynthesis.II..via.MEP.	threonate	452	-0.5326	0.1139	2.92e-06	855	0.4575	0.1256	0.000271
PWY.5177..glutaryl.CoA.degradation	3-phenylpropionate (hydrocinnamate)	436	0.5514	0.1041	1.17e-07	830	0.4129	0.0965	1.87e-05
PWY.5177..glutaryl.CoA.degradation	deoxycholate	439	-0.4174	0.1177	0.000391	847	-0.5812	0.1320	1.07e-05
PWY.5177..glutaryl.CoA.degradation	sebacate (decanedioate)	462	0.9883	0.1575	3.49e-10	831	0.3004	0.0795	0.000159
PWY.5189..tetrapyrrole.biosynthesis.II..from.glycine.	threonate	450	-0.4461	0.1104	5.32e-05	855	0.5397	0.1282	2.56e-05
PWY.5198..factor.420.biosynthesis	threonate	209	-0.6869	0.1804	0.000141	400	0.9373	0.1808	2.16e-07
PWY.5345..superpathway.of.L.methionine.biosynthesis..by.sulfhydrylation.	p-cresol sulfate	460	-0.3182	0.1045	0.0023	856	0.4071	0.1031	7.86e-05
PWY.5347..superpathway.of.L.methionine.biosynthesis..transsulfuration.	sebacate (decanedioate)	463	0.9404	0.1650	1.21e-08	832	0.3141	0.0790	6.92e-05
PWY.5347..superpathway.of.L.methionine.biosynthesis..transsulfuration.	threonate	453	-0.3954	0.1197	0.000958	858	0.452	0.1273	0.000385
PWY.5367..petroselinate.biosynthesis	p-cresol sulfate	440	0.3762	0.1078	0.000482	822	-0.439	0.1037	2.3e-05
PWY.5367..petroselinate.biosynthesis	phenylacetate	441	0.5935	0.2080	0.0043	768	-0.5344	0.1449	0.000227
PWY.5505..L.glutamate.and.L.glutamine.biosynthesis	p-cresol sulfate	413	-0.3536	0.1107	0.0014	775	0.3705	0.1062	0.000483
PWY.5667..CDP.diacylglycerol.biosynthesis.I	indoleacetate	465	0.4177	0.0849	8.73e-07	859	-0.8064	0.1769	5.16e-06
PWY.5667..CDP.diacylglycerol.biosynthesis.I	N6-acetyllysine	464	1.0283	0.1704	1.58e-09	851	-1.2747	0.2944	1.5e-05
PWY.5667..CDP.diacylglycerol.biosynthesis.I	p-cresol sulfate	462	0.4122	0.0962	1.84e-05	859	-0.6155	0.1023	1.81e-09
PWY.5686..UMP.biosynthesis	threonate	452	0.3924	0.1085	3e-04	855	-0.5053	0.1260	6.07e-05
PWY.5695..urate.biosynthesis.inosine.5p.phosphate.degradation	cystine	373	0.4747	0.1461	0.0012	852	-0.4841	0.0931	1.99e-07
PWY.5695..urate.biosynthesis.inosine.5p.phosphate.degradation	glycerate	470	0.5974	0.1628	0.000244	858	1.1116	0.2425	4.56e-06
PWY.5695..urate.biosynthesis.inosine.5p.phosphate.degradation	threonate	453	0.4117	0.1186	0.00052	858	-0.5364	0.1309	4.19e-05
PWY.5973..cis.vaccenate.biosynthesis	glycerate	470	0.6116	0.1527	6.22e-05	858	0.8428	0.2380	0.000399
PWY.5973..cis.vaccenate.biosynthesis	p-cresol sulfate	462	0.4397	0.1002	1.14e-05	859	-0.542	0.1022	1.14e-07
PWY.5973..cis.vaccenate.biosynthesis	threonate	453	0.4989	0.1119	8.28e-06	858	-0.5974	0.1264	2.29e-06
PWY.6151..S.adenosyl.L.methionine.cycle.I	indoleacetate	464	0.4091	0.0884	3.68e-06	857	-0.7489	0.1762	2.13e-05
PWY.6151..S.adenosyl.L.methionine.cycle.I	N6-acetyllysine	463	1.0865	0.1764	7.24e-10	849	-1.1999	0.2950	4.74e-05
PWY.6151..S.adenosyl.L.methionine.cycle.I	p-cresol sulfate	461	0.3699	0.0990	0.000186	857	-0.6358	0.1026	5.81e-10
PWY.6165..chorismate.biosynthesis.II..archaea.	p-cresol sulfate	149	-0.4938	0.1712	0.0039	290	0.8886	0.2075	1.84e-05
PWY.6167..flavin.biosynthesis.II..archaea.	threonate	184	-0.5907	0.1928	0.0022	367	0.9038	0.1865	1.25e-06
PWY.621..sucrose.degradation.III..sucrose.invertase.	N6-acetyllysine	464	0.8731	0.1741	5.33e-07	851	-1.2277	0.2935	2.89e-05
PWY.6270..isoprene.biosynthesis.I	p-cresol sulfate	462	-0.2994	0.1035	0.0038	858	0.4379	0.1035	2.34e-05
PWY.6305..putrescine.biosynthesis.IV	sebacate (decanedioate)	459	0.9329	0.1588	4.25e-09	827	0.4048	0.0788	2.81e-07
PWY.6305..putrescine.biosynthesis.IV	threonate	449	-0.4767	0.1154	3.64e-05	852	0.4938	0.1277	0.000111
PWY.6317..galactose.degradation.I..Leloir.pathway.	phenylacetate	463	0.5956	0.1975	0.0026	799	-0.8276	0.1411	4.5e-09
PWY.6317..galactose.degradation.I..Leloir.pathway.	tyrosine	465	0.9849	0.2798	0.000431	859	2.0235	0.4714	1.77e-05
PWY.6527..stachyose.degradation	phenylacetate	463	0.5963	0.1939	0.0021	799	-0.8367	0.1399	2.2e-09
PWY.6527..stachyose.degradation	tyrosine	465	0.7917	0.2762	0.0041	859	1.8721	0.4666	6.02e-05
PWY.6531..mannitol.cycle	N-acetylaspartate (NAA)	422	0.41	0.1424	0.004	766	-0.8733	0.2432	0.00033
PWY.6531..mannitol.cycle	sebacate (decanedioate)	419	-0.7831	0.1814	1.58e-05	750	-0.322	0.0827	9.91e-05
PWY.6531..mannitol.cycle	threonate	410	0.4212	0.1274	0.000944	773	-0.5426	0.1351	5.88e-05
PWY.6590..superpathway.of.Clostridium.acetobutylicum.acidogenic.fermentation	ursodeoxycholate	296	-0.3405	0.1195	0.0044	631	-0.2986	0.0848	0.000427
PWY.6700..queuosine.biosynthesis	glycerate	469	0.4835	0.1515	0.0014	856	1.0569	0.2404	1.11e-05
PWY.6700..queuosine.biosynthesis	p-cresol sulfate	461	0.3247	0.0977	0.000891	857	-0.3675	0.1038	0.000398
PWY.6700..queuosine.biosynthesis	phenylacetate	462	-0.5679	0.1940	0.0034	798	-0.545	0.1428	0.000135
PWY.6700..queuosine.biosynthesis	threonate	452	0.4406	0.1108	7.03e-05	856	-0.5153	0.1284	5.99e-05
PWY.6703..preQ0.biosynthesis	glycerate	470	0.4518	0.1538	0.0033	858	1.189	0.2396	6.93e-07
PWY.6703..preQ0.biosynthesis	sebacate (decanedioate)	463	-0.5388	0.1586	0.000679	832	-0.4423	0.0786	1.85e-08
PWY.6703..preQ0.biosynthesis	threonate	453	0.3992	0.1140	0.00046	858	-0.5859	0.1277	4.5e-06
PWY.6859..all.trans.farnesol.biosynthesis	p-cresol sulfate	412	-0.3465	0.1036	0.000822	776	0.4148	0.1092	0.000146
PWY.6936..seleno.amino.acid.biosynthesis	glycerate	469	-0.5006	0.1649	0.0024	857	-1.0799	0.2380	5.7e-06
PWY.6936..seleno.amino.acid.biosynthesis	sebacate (decanedioate)	462	0.5419	0.1697	0.0014	831	0.4549	0.0789	8.05e-09
PWY.6936..seleno.amino.acid.biosynthesis	threonate	452	-0.3993	0.1218	0.001	857	0.5854	0.1276	4.48e-06
PWY.7187..pyrimidine.deoxyribonucleotides.de.novo.biosynthesis.II	3-phenylpropionate (hydrocinnamate)	437	0.4074	0.1051	0.000106	831	0.4042	0.0966	2.84e-05
PWY.7221..guanosine.ribonucleotides.de.novo.biosynthesis	glucuronate	454	0.4917	0.1265	0.000101	854	-0.655	0.1872	0.000467
PWY.7254..TCA.cycle.VII..acetate.producers.	glucuronate	393	-0.4391	0.1315	0.000839	735	0.6606	0.1891	0.000478
PWY.7286..7..3.amino.3.carboxypropyl..wyosine.biosynthesis	3-phenylpropionate (hydrocinnamate)	226	-0.5054	0.1580	0.0014	435	0.5209	0.1480	0.000434
PWY.7286..7..3.amino.3.carboxypropyl..wyosine.biosynthesis	threonate	225	-0.6066	0.1692	0.000336	443	0.8547	0.1709	5.69e-07
PWY.7323..superpathway.of.GDP.mannose.derived.O.antigen.building.blocks.biosynthesis	sebacate (decanedioate)	454	-0.7852	0.1659	2.22e-06	815	-0.3615	0.0783	3.94e-06
PWY.7560..methylerythritol.phosphate.pathway.II	indoleacetate	465	-0.2625	0.0920	0.0043	858	0.6267	0.1792	0.000472
PWY.7560..methylerythritol.phosphate.pathway.II	p-cresol sulfate	462	-0.305	0.1033	0.0031	858	0.4502	0.1035	1.35e-05
PWY.7663..gondoate.biosynthesis..anaerobic.	glycerate	470	0.5416	0.1621	0.000835	858	0.9289	0.2415	0.00012
PWY.7663..gondoate.biosynthesis..anaerobic.	p-cresol sulfate	462	0.3806	0.1052	0.000295	859	-0.5262	0.1029	3.14e-07
PWY.7663..gondoate.biosynthesis..anaerobic.	phenylacetate	463	-0.6746	0.2073	0.0011	799	-0.5754	0.1426	5.46e-05
PWY.7663..gondoate.biosynthesis..anaerobic.	sebacate (decanedioate)	463	-0.6538	0.1661	8.3e-05	832	-0.3158	0.0818	0.000112
PWY.7663..gondoate.biosynthesis..anaerobic.	threonate	453	0.5318	0.1180	6.61e-06	858	-0.51	0.1291	7.8e-05
PWY.821..superpathway.of.sulfur.amino.acid.biosynthesis..Saccharomyces.cerevisiae.	p-cresol sulfate	443	-0.2998	0.0987	0.0024	835	0.5827	0.1030	1.53e-08
PWY0.1296..purine.ribonucleosides.degradation	sebacate (decanedioate)	463	0.4722	0.1589	0.003	832	0.3724	0.0798	3.1e-06
PWY0.1319..CDP.diacylglycerol.biosynthesis.II	indoleacetate	465	0.4178	0.0849	8.65e-07	859	-0.8061	0.1770	5.24e-06
PWY0.1319..CDP.diacylglycerol.biosynthesis.II	N6-acetyllysine	464	1.0281	0.1704	1.6e-09	851	-1.2749	0.2945	1.5e-05
PWY0.1319..CDP.diacylglycerol.biosynthesis.II	p-cresol sulfate	462	0.4121	0.0962	1.85e-05	859	-0.6155	0.1023	1.81e-09
PWY0.845..superpathway.of.pyridoxal.5p.phosphate.biosynthesis.and.salvage	methyl indole-3-acetate	268	-0.5742	0.1968	0.0035	733	-0.7941	0.1913	3.3e-05
PWY0.845..superpathway.of.pyridoxal.5p.phosphate.biosynthesis.and.salvage	sebacate (decanedioate)	463	-0.5752	0.1597	0.000316	832	-0.3646	0.0809	6.54e-06
PWY66.399..gluconeogenesis.III	7-methylxanthine	261	-0.5254	0.1631	0.0013	851	-0.3515	0.0977	0.000322
PWY66.409..superpathway.of.purine.nucleotide.salvage	glycerate	469	-0.4836	0.1503	0.0013	857	-0.8804	0.2363	0.000195
PWY66.422..D.galactose.degradation.V..Leloir.pathway.	phenylacetate	463	0.5933	0.1976	0.0027	799	-0.8246	0.1404	4.24e-09
PWY66.422..D.galactose.degradation.V..Leloir.pathway.	tyrosine	465	1.0132	0.2797	0.000292	859	2.0149	0.4695	1.77e-05
PYRIDNUCSYN.PWY..NAD.biosynthesis.I..from.aspartate.	imidazole propionate	454	-0.2507	0.0882	0.0045	728	-0.4444	0.1147	0.000107
PYRIDNUCSYN.PWY..NAD.biosynthesis.I..from.aspartate.	p-cresol sulfate	462	-0.525	0.1009	1.94e-07	858	0.5089	0.1032	8.13e-07
PYRIDOXSYN.PWY..pyridoxal.5p.phosphate.biosynthesis.I	sebacate (decanedioate)	463	-0.7709	0.1617	1.86e-06	832	-0.3834	0.0799	1.61e-06
PYRIDOXSYN.PWY..pyridoxal.5p.phosphate.biosynthesis.I	threonate	453	0.3626	0.1166	0.0019	858	-0.5315	0.1275	3.07e-05
RHAMCAT.PWY..L.rhamnose.degradation.I	5-hydroxyhexanoate	424	-0.3052	0.0952	0.0013	739	-0.6755	0.1565	1.59e-05
RHAMCAT.PWY..L.rhamnose.degradation.I	p-cresol sulfate	460	0.3398	0.1056	0.0013	857	-0.6142	0.1042	3.69e-09
SER.GLYSYN.PWY..superpathway.of.L.serine.and.glycine.biosynthesis.I	3-phenylpropionate (hydrocinnamate)	437	0.3362	0.1072	0.0017	831	0.3506	0.0981	0.000352
SER.GLYSYN.PWY..superpathway.of.L.serine.and.glycine.biosynthesis.I	sebacate (decanedioate)	463	0.811	0.1582	2.97e-07	832	0.2875	0.0792	0.000286
TCA.GLYOX.BYPASS..superpathway.of.glyoxylate.bypass.and.TCA	glucuronate	389	-0.4709	0.1365	0.00056	735	0.6871	0.1914	0.000331
TRNA.CHARGING.PWY..tRNA.charging	3-(3-hydroxyphenyl)propionate	455	-0.3114	0.0600	2.1e-07	714	-0.2833	0.0786	0.000315
TRNA.CHARGING.PWY..tRNA.charging	3-phenylpropionate (hydrocinnamate)	436	0.3545	0.1038	0.000638	831	0.5963	0.0971	8.26e-10
TRNA.CHARGING.PWY..tRNA.charging	imidazole propionate	454	-0.3434	0.0845	4.78e-05	728	-0.6742	0.1121	1.81e-09
TRNA.CHARGING.PWY..tRNA.charging	ursodeoxycholate	315	-0.5504	0.1093	4.77e-07	660	-0.3263	0.0849	0.000121
X1CMET2.PWY..N10.formyl.tetrahydrofolate.biosynthesis	5-hydroxyhexanoate	424	-0.3289	0.0911	0.000308	740	-0.6222	0.1581	8.34e-05
X1CMET2.PWY..N10.formyl.tetrahydrofolate.biosynthesis	sebacate (decanedioate)	462	-0.684	0.1568	1.29e-05	831	-0.3809	0.0791	1.46e-06
X1CMET2.PWY..N10.formyl.tetrahydrofolate.biosynthesis	threonate	452	0.4301	0.1138	0.000157	857	-0.6099	0.1273	1.65e-06
