## Supplementary Data D9 for "Interplay between the human gut microbiome and host metabolism"

Trait	Faecal_metabolite_to_blood_threonate	Nobs	Beta	SE	P	Bonferroni
BMI	1-methylxanthine	297	-0.141	0.066	0.0344991877839377	FALSE
Total_Fat_Percent	1-methylxanthine	299	-0.1	0.053	0.0575402096850145	FALSE
Visceral Fat_Percent	1-methylxanthine	299	-0.166	0.066	0.0126869236528268	FALSE
BMI	2-hydroxybutyrate/2-hydroxyisobutyrate	524	-0.176	0.08	0.0275228791820282	FALSE
Total_Fat_Percent	2-hydroxybutyrate/2-hydroxyisobutyrate	531	-0.229	0.065	0.000505566630711398	FALSE
Visceral Fat_Percent	2-hydroxybutyrate/2-hydroxyisobutyrate	531	-0.324	0.079	4.39118316014341e-05	TRUE
BMI	3-(3-hydroxyphenyl)propionate	513	0.021	0.047	0.657861255365155	FALSE
Total_Fat_Percent	3-(3-hydroxyphenyl)propionate	520	-0.018	0.039	0.641056604262204	FALSE
Visceral Fat_Percent	3-(3-hydroxyphenyl)propionate	520	-0.043	0.048	0.365821432211013	FALSE
BMI	3-methylglutaconate	367	-0.318	0.099	0.00149147002565563	FALSE
Total_Fat_Percent	3-methylglutaconate	372	-0.273	0.08	0.00074404097693796	FALSE
Visceral Fat_Percent	3-methylglutaconate	372	-0.401	0.099	6.12165480642924e-05	TRUE
BMI	4-acetamidobutanoate	518	-0.111	0.073	0.127541001622375	FALSE
Total_Fat_Percent	4-acetamidobutanoate	525	-0.111	0.061	0.0703454803151662	FALSE
Visceral Fat_Percent	4-acetamidobutanoate	525	-0.2	0.074	0.00705116458754667	FALSE
BMI	7-methylguanine	517	-0.233	0.088	0.0083733105183436	FALSE
Total_Fat_Percent	7-methylguanine	524	-0.279	0.072	0.00013190089124963	TRUE
Visceral Fat_Percent	7-methylguanine	524	-0.415	0.087	2.1202420075463e-06	TRUE
BMI	9,10-DiHOME	461	-0.12	0.09	0.185217713575721	FALSE
Total_Fat_Percent	9,10-DiHOME	467	-0.135	0.074	0.0678881083388182	FALSE
Visceral Fat_Percent	9,10-DiHOME	467	-0.21	0.09	0.0197808994380179	FALSE
BMI	aspartate	520	-0.36	0.118	0.00237587096207401	FALSE
Total_Fat_Percent	aspartate	527	-0.507	0.095	1.66439983300611e-07	TRUE
Visceral Fat_Percent	aspartate	527	-0.687	0.113	2.01720011380647e-09	TRUE
BMI	beta-hydroxyisovalerate	369	-0.13	0.119	0.27545599609704	FALSE
Total_Fat_Percent	beta-hydroxyisovalerate	373	-0.224	0.095	0.0190851242885827	FALSE
Visceral Fat_Percent	beta-hydroxyisovalerate	373	-0.338	0.115	0.00344113275674161	FALSE
BMI	cytosine	516	-0.033	0.078	0.672519978350068	FALSE
Total_Fat_Percent	cytosine	523	-0.074	0.065	0.255300479693144	FALSE
Visceral Fat_Percent	cytosine	523	-0.162	0.078	0.0376114916369409	FALSE
BMI	dihomolinolenate (20:3n3 or 3n6)	507	-0.262	0.066	8.20032204148362e-05	TRUE
Total_Fat_Percent	dihomolinolenate (20:3n3 or 3n6)	513	-0.229	0.054	2.85249024742541e-05	TRUE
Visceral Fat_Percent	dihomolinolenate (20:3n3 or 3n6)	513	-0.325	0.065	8.51419144504612e-07	TRUE
BMI	dimethylarginine (ADMA + SDMA)	453	-0.012	0.07	0.863784998462835	FALSE
Total_Fat_Percent	dimethylarginine (ADMA + SDMA)	460	-0.074	0.058	0.199722175630112	FALSE
Visceral Fat_Percent	dimethylarginine (ADMA + SDMA)	460	-0.129	0.069	0.0627406998241167	FALSE
BMI	erythronate*	514	-0.075	0.089	0.399461109956322	FALSE
Total_Fat_Percent	erythronate*	520	-0.205	0.074	0.00544492460313435	FALSE
Visceral Fat_Percent	erythronate*	520	-0.324	0.088	0.000268324487347272	TRUE
BMI	ferulate	511	-0.12	0.069	0.0835343044919848	FALSE
Total_Fat_Percent	ferulate	517	-0.156	0.057	0.006599225785199	FALSE
Visceral Fat_Percent	ferulate	517	-0.243	0.069	0.000448656303850256	FALSE
BMI	fructose	512	-0.032	0.085	0.705786739530552	FALSE
Total_Fat_Percent	fructose	517	-0.138	0.071	0.054236163497404	FALSE
Visceral Fat_Percent	fructose	517	-0.271	0.086	0.00173580511755606	FALSE
BMI	fumarate	518	-0.156	0.092	0.0901547966036964	FALSE
Total_Fat_Percent	fumarate	524	-0.238	0.075	0.00150250014183348	FALSE
Visceral Fat_Percent	fumarate	524	-0.354	0.089	7.65598933437855e-05	TRUE
BMI	galacturonate	515	-0.074	0.08	0.352406362084652	FALSE
Total_Fat_Percent	galacturonate	522	-0.182	0.066	0.00609067199448477	FALSE
Visceral Fat_Percent	galacturonate	522	-0.261	0.079	0.00103930310954325	FALSE
BMI	gamma-glutamyl-epsilon-lysine	517	-0.134	0.095	0.158790704670054	FALSE
Total_Fat_Percent	gamma-glutamyl-epsilon-lysine	523	-0.237	0.079	0.00276507082184722	FALSE
Visceral Fat_Percent	gamma-glutamyl-epsilon-lysine	523	-0.409	0.093	1.4365816761595e-05	TRUE
BMI	glucose	511	-0.064	0.077	0.406699693644447	FALSE
Total_Fat_Percent	glucose	516	-0.139	0.064	0.0303970973300579	FALSE
Visceral Fat_Percent	glucose	516	-0.277	0.077	0.000350525999711012	FALSE
BMI	glutamine	521	-0.328	0.116	0.00484272947008673	FALSE
Total_Fat_Percent	glutamine	528	-0.374	0.095	8.82355675473665e-05	TRUE
Visceral Fat_Percent	glutamine	528	-0.543	0.111	1.41893867559026e-06	TRUE
BMI	glycerate	527	-0.194	0.097	0.0457245796079013	FALSE
Total_Fat_Percent	glycerate	534	-0.31	0.079	9.55280467694927e-05	TRUE
Visceral Fat_Percent	glycerate	534	-0.463	0.094	1.02003797853965e-06	TRUE
BMI	glycerol	512	0.033	0.083	0.69082399359643	FALSE
Total_Fat_Percent	glycerol	518	-0.079	0.069	0.253413401480096	FALSE
Visceral Fat_Percent	glycerol	518	-0.113	0.083	0.172219862669269	FALSE
BMI	glycerophosphoinositol*	492	-0.035	0.083	0.670969139872728	FALSE
Total_Fat_Percent	glycerophosphoinositol*	499	-0.038	0.069	0.585510654101261	FALSE
Visceral Fat_Percent	glycerophosphoinositol*	499	-0.084	0.082	0.308182308011359	FALSE
BMI	glycylisoleucine	520	-0.236	0.102	0.0206479539130983	FALSE
Total_Fat_Percent	glycylisoleucine	527	-0.325	0.083	0.000111594054076174	TRUE
Visceral Fat_Percent	glycylisoleucine	527	-0.511	0.098	2.6988593804625e-07	TRUE
BMI	glycylleucine	521	-0.156	0.098	0.114193730565799	FALSE
Total_Fat_Percent	glycylleucine	528	-0.212	0.081	0.00881064363184406	FALSE
Visceral Fat_Percent	glycylleucine	528	-0.364	0.096	0.000156158184400393	TRUE
BMI	glycylvaline	521	-0.255	0.108	0.0183050051316265	FALSE
Total_Fat_Percent	glycylvaline	528	-0.329	0.088	0.000214483144203165	TRUE
Visceral Fat_Percent	glycylvaline	528	-0.523	0.104	6.37794293782783e-07	TRUE
BMI	histidine	521	-0.287	0.112	0.0103860829135601	FALSE
Total_Fat_Percent	histidine	528	-0.346	0.091	0.000155269305218555	TRUE
Visceral Fat_Percent	histidine	528	-0.532	0.107	9.26313999041717e-07	TRUE
BMI	homocitrulline	522	-0.117	0.085	0.169837031205528	FALSE
Total_Fat_Percent	homocitrulline	529	-0.207	0.07	0.00326622327055286	FALSE
Visceral Fat_Percent	homocitrulline	529	-0.356	0.083	2.31204152900652e-05	TRUE
BMI	indolepropionate	503	-0.044	0.077	0.564235662670638	FALSE
Total_Fat_Percent	indolepropionate	510	-0.11	0.063	0.081714462801552	FALSE
Visceral Fat_Percent	indolepropionate	510	-0.193	0.076	0.0107296081029379	FALSE
BMI	linoleoyl ethanolamide	505	-0.076	0.066	0.252202816790588	FALSE
Total_Fat_Percent	linoleoyl ethanolamide	511	-0.148	0.055	0.00748741911649467	FALSE
Visceral Fat_Percent	linoleoyl ethanolamide	511	-0.218	0.066	0.00112422164236597	FALSE
BMI	maltose	505	-0.015	0.066	0.815306332218791	FALSE
Total_Fat_Percent	maltose	510	-0.069	0.055	0.210258783332921	FALSE
Visceral Fat_Percent	maltose	510	-0.167	0.066	0.0122732135327031	FALSE
BMI	mannose	503	-0.136	0.093	0.145718725633819	FALSE
Total_Fat_Percent	mannose	508	-0.222	0.076	0.00379194783463422	FALSE
Visceral Fat_Percent	mannose	508	-0.365	0.092	7.99589620531713e-05	TRUE
BMI	mevalonate	457	-0.155	0.082	0.0611436919083827	FALSE
Total_Fat_Percent	mevalonate	464	-0.224	0.068	0.00101374569239516	FALSE
Visceral Fat_Percent	mevalonate	464	-0.301	0.081	0.000222100954097455	TRUE
BMI	N-acetyl-cadaverine	454	-0.107	0.047	0.0238173696292793	FALSE
Total_Fat_Percent	N-acetyl-cadaverine	459	-0.044	0.04	0.261628101761961	FALSE
Visceral Fat_Percent	N-acetyl-cadaverine	459	-0.131	0.047	0.0056062361412778	FALSE
BMI	N-acetylputrescine	514	-0.043	0.057	0.454308951315736	FALSE
Total_Fat_Percent	N-acetylputrescine	521	-0.053	0.047	0.261784049264788	FALSE
Visceral Fat_Percent	N-acetylputrescine	521	-0.126	0.057	0.0271464687653456	FALSE
BMI	N-formylmethionine	519	-0.227	0.093	0.0153788042804965	FALSE
Total_Fat_Percent	N-formylmethionine	526	-0.269	0.076	0.000468402494579568	FALSE
Visceral Fat_Percent	N-formylmethionine	526	-0.407	0.091	8.66881080776681e-06	TRUE
BMI	N-methylalanine	507	-0.372	0.096	0.000115788001119353	TRUE
Total_Fat_Percent	N-methylalanine	514	-0.349	0.079	1.34964727559661e-05	TRUE
Visceral Fat_Percent	N-methylalanine	514	-0.535	0.095	2.86299786626416e-08	TRUE
BMI	N-propionylalanine	269	-0.303	0.143	0.0349981578001143	FALSE
Total_Fat_Percent	N-propionylalanine	272	-0.293	0.107	0.00655165759121685	FALSE
Visceral Fat_Percent	N-propionylalanine	272	-0.225	0.135	0.0958072533028108	FALSE
BMI	N6-carboxyethyllysine	466	-0.173	0.081	0.0336077493801883	FALSE
Total_Fat_Percent	N6-carboxyethyllysine	473	-0.161	0.068	0.0180784883242518	FALSE
Visceral Fat_Percent	N6-carboxyethyllysine	473	-0.264	0.08	0.00109561096175695	FALSE
BMI	N6-dimethylallyladenine	473	-0.128	0.117	0.273623105248773	FALSE
Total_Fat_Percent	N6-dimethylallyladenine	477	-0.24	0.097	0.0137352781894724	FALSE
Visceral Fat_Percent	N6-dimethylallyladenine	477	-0.371	0.116	0.00150124140805672	FALSE
BMI	N6,N6,N6-trimethyllysine	506	-0.061	0.074	0.406875500451023	FALSE
Total_Fat_Percent	N6,N6,N6-trimethyllysine	512	-0.147	0.061	0.0159665493347237	FALSE
Visceral Fat_Percent	N6,N6,N6-trimethyllysine	512	-0.253	0.073	0.000610669069132222	FALSE
BMI	nicotinate	520	-0.206	0.097	0.0335691938129931	FALSE
Total_Fat_Percent	nicotinate	527	-0.341	0.079	1.90369185582346e-05	TRUE
Visceral Fat_Percent	nicotinate	527	-0.52	0.093	4.11994554455295e-08	TRUE
BMI	ornithine	514	-0.137	0.083	0.0979602876741123	FALSE
Total_Fat_Percent	ornithine	521	-0.208	0.067	0.00195201566213135	FALSE
Visceral Fat_Percent	ornithine	521	-0.316	0.08	9.62137386353228e-05	TRUE
BMI	palmitoyl ethanolamide	522	-0.306	0.086	0.000430771215769863	FALSE
Total_Fat_Percent	palmitoyl ethanolamide	529	-0.333	0.071	3.06327185503059e-06	TRUE
Visceral Fat_Percent	palmitoyl ethanolamide	529	-0.465	0.084	4.71739757102344e-08	TRUE
BMI	pantothenate (Vitamin B5)	513	-0.134	0.093	0.148795556592544	FALSE
Total_Fat_Percent	pantothenate (Vitamin B5)	520	-0.246	0.076	0.00127917583847337	FALSE
Visceral Fat_Percent	pantothenate (Vitamin B5)	520	-0.401	0.091	1.18425998088038e-05	TRUE
BMI	paraxanthine	446	-0.154	0.062	0.0129231733734657	FALSE
Total_Fat_Percent	paraxanthine	451	-0.131	0.053	0.0133694533392758	FALSE
Visceral Fat_Percent	paraxanthine	451	-0.182	0.063	0.00407222999310015	FALSE
BMI	phytosphingosine	519	-0.134	0.085	0.115489674530775	FALSE
Total_Fat_Percent	phytosphingosine	526	-0.211	0.071	0.00290206523202789	FALSE
Visceral Fat_Percent	phytosphingosine	526	-0.243	0.085	0.0042831896999123	FALSE
BMI	putrescine	343	-0.114	0.079	0.153782999929295	FALSE
Total_Fat_Percent	putrescine	349	-0.095	0.065	0.14756072481757	FALSE
Visceral Fat_Percent	putrescine	349	-0.173	0.078	0.0267466332093225	FALSE
BMI	pyrraline	518	-0.108	0.068	0.112928199648136	FALSE
Total_Fat_Percent	pyrraline	525	-0.136	0.056	0.0150257408679063	FALSE
Visceral Fat_Percent	pyrraline	525	-0.209	0.066	0.00174901000974028	FALSE
BMI	serine	521	-0.413	0.126	0.00116596571680976	FALSE
Total_Fat_Percent	serine	528	-0.525	0.103	4.44108522681207e-07	TRUE
Visceral Fat_Percent	serine	528	-0.719	0.121	4.58601159322529e-09	TRUE
BMI	sphinganine	508	-0.203	0.071	0.0046053752107	FALSE
Total_Fat_Percent	sphinganine	515	-0.208	0.058	0.000418440727833696	FALSE
Visceral Fat_Percent	sphinganine	515	-0.321	0.07	5.03093195940972e-06	TRUE
BMI	sphingosine	511	-0.165	0.062	0.00859282206083916	FALSE
Total_Fat_Percent	sphingosine	518	-0.154	0.051	0.00258150261948696	FALSE
Visceral Fat_Percent	sphingosine	518	-0.245	0.061	7.02912144579903e-05	TRUE
BMI	stearoyl ethanolamide	524	-0.292	0.084	0.000590964807062549	FALSE
Total_Fat_Percent	stearoyl ethanolamide	531	-0.293	0.069	2.52790316636059e-05	TRUE
Visceral Fat_Percent	stearoyl ethanolamide	531	-0.436	0.081	1.29168401414911e-07	TRUE
BMI	taurine	517	-0.084	0.051	0.101043390118115	FALSE
Total_Fat_Percent	taurine	523	-0.106	0.043	0.0142692354831678	FALSE
Visceral Fat_Percent	taurine	523	-0.16	0.052	0.00213568487211339	FALSE
BMI	threonate	508	-0.024	0.081	0.770310471106944	FALSE
Total_Fat_Percent	threonate	514	-0.152	0.068	0.0253191015219412	FALSE
Visceral Fat_Percent	threonate	514	-0.219	0.081	0.00713410220461798	FALSE
BMI	threonine	520	-0.277	0.119	0.0202534393009018	FALSE
Total_Fat_Percent	threonine	527	-0.417	0.097	2.06825128348381e-05	TRUE
Visceral Fat_Percent	threonine	527	-0.587	0.115	4.54926662273345e-07	TRUE
BMI	trigonelline (N'-methylnicotinate)	504	-0.028	0.055	0.606090453912248	FALSE
Total_Fat_Percent	trigonelline (N'-methylnicotinate)	510	-0.045	0.046	0.327409902681862	FALSE
Visceral Fat_Percent	trigonelline (N'-methylnicotinate)	510	-0.088	0.055	0.111341220241374	FALSE
BMI	trimethylamine N-oxide	523	-0.292	0.097	0.00259084304682479	FALSE
Total_Fat_Percent	trimethylamine N-oxide	530	-0.325	0.079	4.81466729949035e-05	TRUE
Visceral Fat_Percent	trimethylamine N-oxide	530	-0.412	0.095	1.59751838107744e-05	TRUE
BMI	tryptophan	519	-0.262	0.115	0.0229204853064367	FALSE
Total_Fat_Percent	tryptophan	526	-0.373	0.093	7.32040874514254e-05	TRUE
Visceral Fat_Percent	tryptophan	526	-0.546	0.11	9.69086950131758e-07	TRUE
BMI	tyrosol	481	-0.219	0.118	0.0643614534522746	FALSE
Total_Fat_Percent	tyrosol	488	-0.269	0.095	0.00481069173475028	FALSE
Visceral Fat_Percent	tyrosol	488	-0.366	0.114	0.00148311785263391	FALSE
BMI	xylose	455	-0.095	0.075	0.208123522171945	FALSE
Total_Fat_Percent	xylose	461	-0.21	0.061	0.000698884167007698	FALSE
Visceral Fat_Percent	xylose	461	-0.283	0.074	0.000143200239655088	TRUE
