## Supplementary Data D10 for "Interplay between the human gut microbiome and host metabolism"

Biochemical	Average.heritability	Confidence.interval.of.heritability	Common.environmental.component	Confidence.interval.of.environmental.component
N-acetylaspartate (NAA)	0.33	(0.25,0.43)	0.51	(0.42,0.59)
alanine	0.57	(0.41,0.72)	0.08	(0.01,0.37)
creatine	0.7	(0.66,0.74)	0	(0.00,1.00)
creatinine	0.68	(0.51,0.81)	0.02	(0.00,0.99)
guanidinoacetate	0.61	(0.44,0.76)	0.04	(0.00,0.60)
glutamate	0.43	(0.32,0.56)	0.34	(0.24,0.45)
glutamine	0.53	(0.37,0.68)	0.13	(0.04,0.34)
5-oxoproline	0.49	(0.35,0.62)	0.22	(0.12,0.37)
cysteinylglycine	0.18	(0.08,0.33)	0.52	(0.42,0.62)
N-acetylglycine	0.72	(0.68,0.76)	0	(0.00,1.00)
N-acetylserine	0.58	(0.40,0.74)	0.02	(0.00,1.00)
dimethylglycine	0.75	(0.58,0.87)	0.01	(0.00,1.00)
glycine	0.77	(0.74,0.81)	0	(0.00,0.00)
1-methylimidazoleacetate	0.46	(0.31,0.62)	0.18	(0.08,0.37)
histidine	0.55	(0.39,0.69)	0.11	(0.03,0.33)
imidazole propionate	0.27	(0.11,0.55)	0.06	(0.00,0.61)
trans-urocanate	0.52	(0.45,0.58)	0	(0.00,0.00)
2-methylbutyrylcarnitine (C5)	0.51	(0.35,0.67)	0.11	(0.03,0.35)
3-methylglutaconate	0.58	(0.53,0.64)	0	(0.00,1.00)
isobutyrylcarnitine	0.51	(0.36,0.66)	0.16	(0.07,0.35)
isovalerate	0.17	(0.11,0.26)	0.67	(0.60,0.73)
isovalerylcarnitine	0.44	(0.29,0.60)	0.19	(0.09,0.37)
methylsuccinate	0.55	(0.39,0.70)	0.11	(0.03,0.34)
tiglylcarnitine	0.43	(0.26,0.61)	0.13	(0.04,0.36)
valine	0.57	(0.43,0.71)	0.14	(0.05,0.32)
3-methylglutarylcarnitine (1)	0.6	(0.42,0.75)	0.05	(0.00,0.51)
3-methylglutarylcarnitine (2)	0.72	(0.55,0.85)	0.01	(0.00,1.00)
5-hydroxylysine	0.6	(0.47,0.72)	0.18	(0.09,0.33)
N6-acetyllysine	0.46	(0.32,0.60)	0.25	(0.14,0.40)
2-hydroxybutyrate/2-hydroxyisobutyrate	0.42	(0.25,0.60)	0.13	(0.04,0.37)
N-acetyltaurine	0.39	(0.25,0.55)	0.25	(0.14,0.41)
S-methylcysteine	0.48	(0.31,0.65)	0.1	(0.02,0.38)
cystathionine	0.41	(0.24,0.60)	0.11	(0.03,0.38)
methionine sulfoxide	0.1	(0.06,0.18)	0.75	(0.69,0.80)
N-acetylphenylalanine	0.43	(0.28,0.59)	0.21	(0.10,0.38)
o-cresol sulfate	0.36	(0.24,0.51)	0.33	(0.22,0.46)
p-cresol sulfate	0.5	(0.43,0.56)	0	(0.00,1.00)
phenol sulfate	0.31	(0.14,0.56)	0.07	(0.00,0.56)
phenylacetate	0.4	(0.23,0.60)	0.1	(0.02,0.39)
phenylacetylglutamine	0.39	(0.23,0.59)	0.13	(0.04,0.37)
thyroxine	0.61	(0.44,0.76)	0.01	(0.00,1.00)
tyramine O-sulfate	0.32	(0.14,0.59)	0.13	(0.02,0.47)
tyrosine	0.51	(0.36,0.65)	0.17	(0.07,0.34)
vanillylmandelate (VMA)	0.57	(0.40,0.73)	0.05	(0.00,0.53)
5-methylthioadenosine (MTA)	0.27	(0.13,0.49)	0.22	(0.10,0.40)
3-indoxyl sulfate	0.3	(0.13,0.53)	0.13	(0.03,0.40)
5-hydroxyindoleacetate	0.42	(0.24,0.62)	0.09	(0.01,0.41)
anthranilate	0.33	(0.17,0.54)	0.17	(0.06,0.40)
indoleacetylglutamine	0.12	(0.01,0.70)	0.2	(0.05,0.53)
indolepropionate	0.46	(0.33,0.58)	0	(0.00,1.00)
tryptophan	0.31	(0.19,0.47)	0.34	(0.23,0.47)
arginine	0.78	(0.74,0.81)	0	(0.00,0.00)
citrulline	0.74	(0.70,0.78)	0	(0.00,0.00)
homocitrulline	0.31	(0.17,0.51)	0.23	(0.11,0.40)
pro-hydroxy-pro	0.51	(0.34,0.67)	0.11	(0.03,0.36)
sucrose	0.17	(0.03,0.62)	0.13	(0.02,0.53)
mannitol/sorbitol	0.38	(0.22,0.58)	0.13	(0.03,0.38)
mannose	0.54	(0.40,0.67)	0.19	(0.09,0.35)
1,5-anhydroglucitol (1,5-AG)	0.63	(0.58,0.68)	0	(0.00,1.00)
glycerate	0.52	(0.36,0.68)	0.11	(0.03,0.34)
lactate	0.44	(0.31,0.58)	0.27	(0.16,0.41)
oxalate (ethanedioate)	0.41	(0.28,0.56)	0.28	(0.17,0.42)
bilirubin (Z,Z)	0.57	(0.43,0.71)	0.16	(0.07,0.33)
nicotinamide	0.28	(0.14,0.47)	0.29	(0.17,0.45)
pantothenate	0.3	(0.13,0.55)	0.06	(0.00,0.65)
pyridoxate	0.3	(0.23,0.38)	0	(0.00,0.31)
cis-aconitate	0.39	(0.22,0.59)	0.11	(0.02,0.38)
citrate	0.68	(0.51,0.81)	0.01	(0.00,1.00)
fumarate	0.64	(0.47,0.78)	0.03	(0.00,0.84)
carnitine	0.77	(0.61,0.87)	0	(0.00,1.00)
oleoyl ethanolamide	0.42	(0.27,0.60)	0.15	(0.05,0.35)
acetylcarnitine	0.5	(0.34,0.66)	0.12	(0.03,0.35)
cis-4-decenoyl carnitine	0.53	(0.37,0.68)	0.12	(0.04,0.34)
hexanoylcarnitine	0.73	(0.69,0.77)	0	(0.00,0.00)
myristoylcarnitine	0.42	(0.26,0.61)	0.12	(0.03,0.36)
malonate	0.18	(0.07,0.39)	0.41	(0.29,0.54)
15-methylpalmitate	0.46	(0.29,0.64)	0.07	(0.01,0.42)
17-methylstearate	0.38	(0.22,0.57)	0.15	(0.05,0.37)
3-methyladipate	0.53	(0.36,0.69)	0.07	(0.01,0.41)
hexadecanedioate	0.48	(0.33,0.63)	0.18	(0.08,0.35)
3-hydroxysebacate	0.49	(0.31,0.68)	0.01	(0.00,1.00)
5-hydroxyhexanoate	0.42	(0.36,0.49)	0	(0.00,0.04)
10-nonadecenoate (19:1n9)	0.42	(0.26,0.59)	0.16	(0.06,0.35)
arachidate (20:0)	0.31	(0.15,0.53)	0.15	(0.05,0.38)
margarate (17:0)	0.42	(0.26,0.59)	0.17	(0.07,0.36)
myristoleate (14:1n5)	0.49	(0.34,0.65)	0.14	(0.05,0.34)
oleate/vaccenate (18:1)	0.32	(0.19,0.49)	0.3	(0.19,0.44)
palmitate (16:0)	0.28	(0.15,0.47)	0.3	(0.19,0.45)
palmitoleate (16:1n7)	0.41	(0.26,0.57)	0.21	(0.10,0.37)
1-palmityl-GPC (O-16:0)	0.3	(0.16,0.50)	0.25	(0.13,0.41)
1-arachidoyl-GPC (20:0)	0.58	(0.40,0.74)	0	(0.00,1.00)
1-linoleoyl-GPC (18:2)	0.55	(0.37,0.72)	0.03	(0.00,0.84)
1-margaroyl-GPC (17:0)	0.42	(0.27,0.59)	0.18	(0.08,0.36)
1-myristoyl-GPC (14:0)	0.39	(0.22,0.59)	0.12	(0.03,0.39)
1-nonadecanoyl-GPC (19:0)	0.55	(0.38,0.72)	0.04	(0.00,0.60)
1-palmitoyl-GPA (16:0)	0.48	(0.27,0.70)	0.14	(0.03,0.47)
1-palmitoyl-GPE (16:0)	0.62	(0.45,0.77)	0.02	(0.00,0.98)
1-stearoyl-GPC (18:0)	0.5	(0.34,0.66)	0.12	(0.03,0.34)
1-stearoyl-GPE (18:0)	0.66	(0.50,0.80)	0.04	(0.00,0.59)
1-stearoyl-GPI (18:0)	0.3	(0.16,0.49)	0.27	(0.15,0.43)
1-palmitoyl-2-docosahexaenoyl-GPC (16:0/22:6)	0.59	(0.41,0.75)	0.02	(0.00,1.00)
1-palmitoyl-2-linoleoyl-GPC (16:0/18:2)	0.49	(0.34,0.65)	0.14	(0.04,0.35)
1-palmitoyl-2-linoleoyl-GPI (16:0/18:2)	0.54	(0.37,0.70)	0.08	(0.01,0.39)
1-palmitoyl-2-oleoyl-GPC (16:0/18:1)	0.42	(0.25,0.61)	0.12	(0.03,0.37)
1-stearoyl-2-arachidonoyl-GPI (18:0/20:4)	0.53	(0.38,0.67)	0.15	(0.06,0.34)
1-stearoyl-2-docosahexaenoyl-GPC (18:0/22:6)	0.58	(0.40,0.74)	0.04	(0.00,0.64)
1-stearoyl-2-linoleoyl-GPI (18:0/18:2)	0.63	(0.46,0.77)	0.04	(0.00,0.66)
1-stearoyl-2-oleoyl-GPE (18:0/18:1)	0.38	(0.24,0.54)	0.26	(0.15,0.42)
choline	0.26	(0.13,0.46)	0.28	(0.17,0.44)
choline phosphate	0.39	(0.24,0.56)	0.21	(0.10,0.39)
1-(1-enyl-stearoyl)-2-oleoyl-GPE (P-18:0/18:1)	0.6	(0.42,0.75)	0.01	(0.00,1.00)
adrenate (22:4n6)	0.35	(0.19,0.55)	0.15	(0.05,0.37)
chenodeoxycholate	0.59	(0.41,0.75)	0.02	(0.00,0.97)
cholate	0.54	(0.47,0.60)	0	(0.00,1.00)
glycochenodeoxycholate	0.55	(0.50,0.61)	0	(0.00,1.00)
deoxycholate	0.42	(0.23,0.63)	0.01	(0.00,1.00)
glycoursodeoxycholate	0.43	(0.36,0.50)	0	(0.00,1.00)
taurolithocholate 3-sulfate	0.34	(0.17,0.55)	0.14	(0.04,0.38)
ursodeoxycholate	0.38	(0.31,0.45)	0	(0.00,1.00)
sphingomyelin (d18:1/17:0, d17:1/18:0, d19:1/16:0)	0.52	(0.37,0.67)	0.14	(0.05,0.34)
sphingomyelin (d18:1/18:1, d18:2/18:0)	0.5	(0.36,0.65)	0.18	(0.08,0.35)
4-androsten-3alpha,17alpha-diol monosulfate (2)	0.62	(0.55,0.68)	0	(0.00,1.00)
4-androsten-3beta,17beta-diol monosulfate (1)	0.71	(0.54,0.84)	0.03	(0.00,0.89)
5alpha-pregnan-3beta,20alpha-diol disulfate	0.56	(0.50,0.62)	0	(0.00,0.00)
5alpha-pregnan-3beta,20alpha-diol monosulfate (2)	0.49	(0.42,0.56)	0	(0.00,1.00)
cortisone	0.51	(0.34,0.68)	0.07	(0.01,0.41)
etiocholanolone glucuronide	0.74	(0.69,0.77)	0	(0.00,1.00)
7-alpha-hydroxy-3-oxo-4-cholestenoate (7-Hoca)	0.28	(0.15,0.46)	0.31	(0.20,0.46)
cholesterol	0.5	(0.34,0.66)	0.15	(0.05,0.36)
hypoxanthine	0.46	(0.34,0.59)	0.27	(0.17,0.40)
inosine	0.58	(0.43,0.71)	0.15	(0.06,0.34)
xanthine	0.6	(0.45,0.73)	0.13	(0.04,0.32)
N1-methyladenosine	0.61	(0.44,0.76)	0.02	(0.00,0.98)
guanosine	0.41	(0.27,0.55)	0.29	(0.18,0.43)
orotidine	0.61	(0.46,0.74)	0.12	(0.04,0.33)
5,6-dihydrothymine	0.23	(0.09,0.49)	0.18	(0.07,0.40)
3-ureidopropionate	0.5	(0.44,0.57)	0	(0.00,0.15)
N-acetyl-beta-alanine	0.29	(0.17,0.44)	0.39	(0.29,0.51)
uridine	0.55	(0.40,0.70)	0.11	(0.03,0.34)
alpha-glutamyltyrosine	0.51	(0.35,0.68)	0.1	(0.02,0.36)
cyclo(leu-pro)	0.54	(0.36,0.70)	0.05	(0.00,0.53)
glycylphenylalanine	0.56	(0.41,0.70)	0.14	(0.05,0.33)
histidyltryptophan	0.12	(0.02,0.48)	0.3	(0.17,0.48)
isoleucylvaline	0.39	(0.24,0.56)	0.22	(0.11,0.38)
leucylphenylalanine/isoleucylphenylalanine	0.63	(0.48,0.76)	0.15	(0.06,0.33)
prolylproline	0.45	(0.33,0.59)	0.28	(0.17,0.41)
serylalanine	0.44	(0.31,0.57)	0.29	(0.18,0.42)
gamma-glutamyl-epsilon-lysine	0.54	(0.40,0.67)	0.18	(0.09,0.34)
gamma-glutamylglutamine	0.53	(0.40,0.65)	0.24	(0.14,0.38)
gamma-glutamylglycine	0.34	(0.26,0.44)	0.49	(0.40,0.57)
gamma-glutamyltyrosine	0.42	(0.26,0.61)	0.13	(0.04,0.36)
4-methylcatechol sulfate	0.27	(0.19,0.35)	0	(0.00,1.00)
4-vinylphenol sulfate	0.38	(0.20,0.59)	0.09	(0.02,0.41)
hippurate	0.49	(0.43,0.55)	0	(0.00,1.00)
methyl-4-hydroxybenzoate sulfate	0.46	(0.28,0.65)	0.04	(0.00,0.72)
3-hydroxypyridine sulfate	0.28	(0.14,0.47)	0.3	(0.18,0.46)
2-acetamidophenol sulfate	0.26	(0.09,0.55)	0.08	(0.01,0.54)
4-acetylphenol sulfate	0.41	(0.34,0.49)	0	(0.00,1.00)
cinnamoylglycine	0.42	(0.26,0.61)	0.14	(0.04,0.37)
ergothioneine	0.41	(0.26,0.58)	0.19	(0.09,0.38)
1,7-dimethylurate	0.5	(0.43,0.56)	0	(0.00,0.00)
1-methylxanthine	0.35	(0.21,0.53)	0.24	(0.12,0.41)
5-acetylamino-6-formylamino-3-methyluracil	0.73	(0.54,0.86)	0.02	(0.00,1.00)
7-methylxanthine	0.3	(0.15,0.52)	0.18	(0.07,0.39)
caffeine	0.55	(0.49,0.61)	0	(0.00,1.00)
